# Characterization of LINE-1 transposons in a human genome at allelic resolution

**DOI:** 10.1101/594200

**Authors:** Lei Yang, Genevieve A. Metzger, Richard N. McLaughlin

**Affiliations:** Pacific Northwest Research Institute, Seattle, WA 98122, USA

## Abstract

The activity of the retrotransposon LINE-1 has created a substantial portion of the human genome. Most of this sequence comprises fractured and debilitated LINE-1s. An accurate approximation of the number, location, and sequence of the LINE-1 elements present in any single genome has proven elusive due to the difficulty of assembling and phasing the repetitive and polymorphic regions of the human genome. Through an in-depth analysis of publicly-available, deep, long-read assemblies of nearly homozygous human genomes, we defined the location and sequence of all intact LINE-1s in these assemblies. We found 148 and 142 intact LINE-1s in two nearly homozygous assemblies. A combination of these assemblies suggests a diploid human genome contains at least 50% more intact LINE-1s than previous estimates – in this case, 290 intact LINE-1s at 194 loci. We think this is the best approximation, to date, of the number of intact LINE-1s in a single diploid human genome. In addition to counting intact LINE-1 elements, we resolved the sequence of each element, including some LINE-1 elements in unassembled, presumably centromeric regions of the genome. A comparison of the intact LINE-1s in each assembly shows the specific pattern of variation between these genomes, including LINE-1s that remain intact in only one genome, allelic variation in shared intact LINE-1s, and LINE-1s that are unique (presumably young) insertions in only one genome. We found that many old elements (> 6 million years old) remain intact, and comparison of the young and intact LINE-1s across assemblies reinforces the notion that only a small portion of all LINE-1 sequences that may be intact in the genomes of the human population has been uncovered. This dataset provides the first nearly comprehensive estimate of LINE-1 diversity within an individual, an important dataset in the quest to understand the functional consequences of sequence variation in LINE-1 and the complete set of LINE-1s in the human population.
