## Supplemental Table S1 for "Characterization of LINE-1 transposons in a human genome at allelic resolution"

### Sheet: summary
	3-way comparison between GRCh38, CHM1 and CHM13
	GRCh38-CHM1-CHM13		GRCh38 intact	GRCh38 non-intact	GRCh38 absent	Total
	CHM1 intact	CHM13 intact	68	17	11	96
		CHM13 non-intact	15	13	2	30
		CHM13 absent	8	0	14	22
	CHM1 non-intact	CHM13 intact	11	9	1	21
		CHM13 non-intact	15	NA	NA	NA
		CHM13 absent	0	NA	NA	NA
	CHM1 absent	CHM13 intact	9	0	16	25
		CHM13 non-intact	1	NA	NA	NA		Total LINE-1	446
		CHM13 absent	29	NA	NA	NA		Total loci	239
	Total	SUM	NA	NA	NA	194		Total categories	19
	Comparison between CHM1 and CHM13
	CHM1-CHM13		CHM13 intact	CHM13 non-intact	CHM13 absent	Total
	CHM1 intact		96	30	22	148
	CHM1 non-intact		21	NA	NA	NA		Total LINE-1	290
	CHM1 absent		25	NA	NA	NA		Total loci	194
	Total		142	NA	NA	NA		Total categories	5
	Comparison between GRCh38 and CHM1
	CHM1-GRCh38		GRCh38 intact	GRCh38 non-intact	GRCh38 absent	Total
	CHM1 intact		91	30	27	148
	CHM1 non-intact		26	NA	NA	NA		Total LINE-1	304
	CHM1 absent		39	NA	NA	NA		Total loci	213
	Total		156	NA	NA	NA		Total categories	5
	Comparison between GRCh38 and CHM13
	CHM13-GRCh38		GRCh38 intact	GRCh38 non-intact	GRCh38 absent	Total
	CHM13 intact		88	26	28	142
	CHM13 non-intact		31	NA	NA	NA		Total LINE-1	298
	CHM13 absent		37	NA	NA	NA		Total loci	210
	Total		156	NA	NA	NA		Total categories	5
