## Supplemental File S2 for "Characterization of LINE-1 transposons in a human genome at allelic resolution"

#NEXUS
begin taxa;
	dimensions ntax=153;
	taxlabels
	'L1PA6_BA000005.3_4070875-4076966_Homo_sapiens_genomicDNA_chromosome21q'
	'L1PA5_BA000005.3_1657735-1663856_Homosapiens_genomicDNA_chromosome21q'
	'L1PA4_BA000005.3_165971-172100_Homosapiens_genomicDNA_chromosome21q'
	'L1PA3_BA000005.3_1203270-1209420_Homosapiens_genomicDNA_chromosome21q'
	'LJII01000030.1-16993466-16999487'
	'LJII01000154.1-307106-313135'
	'LJII01000066.1-6615254-6621276'
	'LJII01000002.1-81605955-81611974'
	'LJII01000002.1-64178867-64184896'
	'LJII01000001.1-47994950-48000980'
	'LJII01000002.1-44888626-44894646'
	'LJII01000015.1-12840143-12846165'
	'LJII01000005.1-64989708-64995730'
	'LJII01000007.1-69187673-69193717'
	'LJII01000003.1-36943173-36949203'
	'LJII01000032.1-20139105-20145122'
	'LJII01000039.1-14995430-15001459'
	'LJII01000010.1-20664595-20670020'
	'LJII01000069.1-8225721-8231751'
	'LJII01000004.1-73672940-73678968'
	'LJII01000151.1-1325759-1331782'
	'LJII01000008.1-11575314-11581335'
	'LJII01000001.1-43236174-43242202'
	'LJII01000001.1-95131626-95137646'
	'LJII01000046.1-15348420-15354450'
	'LJII01000008.1-28468535-28474551'
	'LJII01000047.1-2045878-2051906'
	'LJII01000011.1-693804-699829'
	'LJII01000018.1-19391453-19397477'
	'LJII01000018.1-24129339-24135348'
	'LJII01000002.1-66236244-66242277'
	'L1PA2_BA000005.3_c22448741-22447961_Homosapiens_genomicDNA_chromosome21q'
	'LJII01000002.1-74473540-74479567'
	'LJII01000033.1-3774502-3780530'
	'LJII01000023.1-12381652-12387681'
	'LJII01000007.1-41024441-41030449'
	'LJII01000016.1-7587518-7593534'
	'LJII01000059.1-6809249-6815277'
	'LJII01000008.1-21252604-21258620'
	'LJII01000017.1-11227531-11233561'
	'LJII01000064.1-5795390-5801407'
	'LJII01000030.1-3760748-3766801'
	'LJII01000008.1-6290040-6296085'
	'LJII01000016.1-19388828-19394856'
	'LJII01000015.1-26061495-26067521'
	'LJII01000056.1-5964902-5970929'
	'LJII01000051.1-2478019-2484046'
	'LJII01000217.1-667070-673095'
	'LJII01000003.1-64650753-64656775'
	'LJII01000013.1-20018317-20024347'
	'LJII01000023.1-23753819-23759845'
	'LJII01000009.1-6866545-6872576'
	'LJII01000002.1-49345877-49351905'
	'LJII01000011.1-28169370-28175400'
	'LJII01000072.1-3597427-3603444'
	'LJII01000089.1-1817530-1823560'
	'LJII01000031.1-6909917-6915928'
	'LJII01000168.1-1723883-1729684'
	'LJII01000018.1-18325290-18331320'
	'LJII01000106.1-2288947-2294974'
	'LJII01000031.1-24260876-24266903'
	'LJII01000101.1-4924237-4930267'
	'LJII01000015.1-25809239-25815266'
	'LJII01000045.1-15915943-15921972'
	'LJII01000349.1-263752-269779'
	'LJII01000184.1-103262-109302'
	'LJII01000065.1-6512216-6518254'
	'LJII01000003.1-23061068-23067085'
	'LJII01000004.1-14418043-14423764'
	'LJII01000035.1-18900467-18906483'
	'LJII01000012.1-8309280-8315328'
	'LJII01000022.1-15507915-15513944'
	'LJII01000011.1-9264723-9270751'
	'LJII01000730.1-83089-88904'
	'LJII01000036.1-17231484-17237513'
	'LJII01000023.1-28589229-28595280'
	'LJII01000006.1-12767655-12773704'
	'LJII01000016.1-5326821-5332854'
	'LJII01000017.1-16036330-16042356'
	'LJII01000015.1-18071812-18077859'
	'LJII01000004.1-41603278-41609287'
	'LJII01000061.1-7645741-7651794'
	'LJII01000003.1-65814624-65820633'
	'LJII01000003.1-71442899-71448923'
	'LJII01000025.1-11599294-11605323'
	'LJII01000087.1-1071257-1077285'
	'LJII01001252.1-23205-29234'
	'LJII01000011.1-15557183-15563234'
	'LJII01000058.1-1912006-1917420'
	'LJII01000010.1-6943197-6949225'
	'LJII01000068.1-3549305-3555334'
	'LJII01000005.1-55224944-55231003'
	'LJII01000001.1-67759889-67765919'
	'LJII01000068.1-3777362-3783378'
	'LJII01000021.1-4486426-4492620'
	'LJII01000051.1-1618471-1624500'
	'LJII01000003.1-66699851-66705880'
	'LJII01003377.1-762-6811'
	'LJII01003377.1-8893-14941'
	'LJII01000007.1-6996639-7002665'
	'LJII01000001.1-8853793-8859994'
	'LJII01000346.1-23038-29083'
	'LJII01000008.1-9140236-9146251'
	'LJII01000005.1-38023158-38029186'
	'LJII01000042.1-579596-585611'
	'LJII01000307.1-249783-255812'
	'LJII01000002.1-70693247-70699299'
	'LJII01000020.1-15791034-15797083'
	'LJII01000249.1-468824-474875'
	'LJII01000153.1-1205394-1211411'
	'LJII01000100.1-2046861-2052889'
	'LJII01000003.1-2528566-2534596'
	'LJII01000007.1-63607980-63614010'
	'LJII01000042.1-2455042-2461073'
	'LJII01000148.1-1662207-1668212'
	'LJII01000002.1-43050664-43056707'
	'LJII01000034.1-23870330-23876360'
	'LJII01000037.1-7241735-7247765'
	'LJII01000035.1-8126667-8132713'
	'LJII01000243.1-86617-92638'
	'LJII01000004.1-37233355-37239382'
	'LJII01000004.1-29780032-29786062'
	'LJII01000021.1-20170240-20176264'
	'LJII01000035.1-13209436-13215461'
	'LJII01000027.1-28864958-28870978'
	'LJII01000046.1-15904353-15910382'
	'LJII01000039.1-3871238-3877262'
	'LJII01000021.1-27624230-27630255'
	'LJII01000010.1-5138175-5144203'
	'LJII01000020.1-13784802-13790832'
	'LJII01000014.1-19142451-19148481'
	'LJII01000006.1-10021577-10027606'
	'LJII01000054.1-13983267-13989283'
	'LJII01000065.1-1151014-1157041'
	'LJII01000003.1-85827334-85833369'
	'LJII01000036.1-17767975-17773993'
	'LJII01000003.1-73829132-73835148'
	'LJII01000021.1-5731875-5737890'
	'LJII01000062.1-501775-507825'
	'LJII01000023.1-3321223-3327249'
	'LJII01000048.1-12568237-12574287'
	'LJII01000002.1-72971609-72977662'
	'LJII01000027.1-19179606-19185659'
	'LJII01000010.1-49442938-49448955'
	'LJII01000002.1-91772732-91778759'
	'LJII01000003.1-15230073-15236102'
	'LJII01000015.1-13052687-13058740'
	'LJII01000083.1-4780955-4787015'
	'LJII01000017.1-11602416-11608458'
	'LJII01000014.1-385727-391756'
	'LJII01000041.1-4127457-4133510'
	'LJII01000064.1-2501202-2507201'
	'LJII01000001.1-55856667-55862697'
;
end;
begin trees;
	tree tree_1 = [&R] [&branchAttributeNames={"Omega"}]('L1PA6_BA000005.3_4070875-4076966_Homo_sapiens_genomicDNA_chromosome21q':0.03523441096999999,('L1PA5_BA000005.3_1657735-1663856_Homosapiens_genomicDNA_chromosome21q':0.040485656669999995,('L1PA4_BA000005.3_165971-172100_Homosapiens_genomicDNA_chromosome21q':0.040057083140000005,('L1PA3_BA000005.3_1203270-1209420_Homosapiens_genomicDNA_chromosom…
end;
