## Supplemental File S3 for "Characterization of LINE-1 transposons in a human genome at allelic resolution"

#NEXUS
begin taxa;
	dimensions ntax=147;
	taxlabels
	'LBHZ02000023.1_9858455-9864485'
	'LBHZ02000044.1_14100369-14106389'
	'LBHZ02000074.1_3092649-3098677'
	'LBHZ02000135.1_305157-311182'
	'LBHZ02000207.1_2626918-2632948'
	'LBHZ02000021.1_4545039-4551057'
	'LBHZ02000031.1_3181651-3187677'
	'LBHZ02000147.1_3381069-3387119'
	'LBHZ02000084.1_1158565-1164596'
	'LBHZ02000019.1_2532686-2538742'
	'LBHZ02000103.1_4945660-4951689'
	'LBHZ02000049.1_6966926-6972979'
	'LBHZ02000876.1_71739-77768'
	'LBHZ02000009.1_15993033-15999060'
	'LBHZ02000077.1_3511677-3517734'
	'LBHZ02000237.1_2286745-2292768'
	'LBHZ02000123.1_2424490-2430518'
	'LBHZ02000007.1_10953445-10959467'
	'LBHZ02000441.1_647618-653566'
	'LBHZ02000102.1_3760535-3766549'
	'LBHZ02000050.1_11529868-11535895'
	'LBHZ02000078.1_5250050-5256069'
	'LBHZ02000070.1_9158323-9164353'
	'LBHZ02000013.1_20455872-20461888'
	'LBHZ02000016.1_7813257-7819273'
	'LBHZ02000061.1_5865954-5871971'
	'LBHZ02000026.1_2238010-2244026'
	'LBHZ02000076.1_2696414-2702424'
	'LBHZ02000109.1_7263554-7269578'
	'LBHZ02000105.1_5062936-5068967'
	'LBHZ02000019.1_2320153-2326175'
	'LBHZ02000003.1_19152149-19157574'
	'LBHZ02000018.1_1554748-1560770'
	'LBHZ02000105.1_3476290-3482317'
	'LBHZ02000258.1_2128453-2134482'
	'LBHZ02000146.1_5010758-5016787'
	'L1PA3_BA000005.3_1203270-1209420_Homosapiens_genomicDNA_chromosome21q'
	'L1PA4_BA000005.3_165971-172100_Homosapiens_genomicDNA_chromosome21q'
	'L1PA6_BA000005.3_4070875-4076966_Homo_sapiens_genomicDNA_chromosome21q'
	'L1PA5_BA000005.3_1657735-1663856_Homosapiens_genomicDNA_chromosome21q'
	'LBHZ02000009.1_26162026-26168045'
	'LBHZ02000002.1_42623720-42629749'
	'LBHZ02000002.1_23318774-23324794'
	'LBHZ02000017.1_7219319-7225338'
	'LBHZ02000162.1_3032812-3038839'
	'LBHZ02000193.1_1195002-1201030'
	'LBHZ02000005.1_35496804-35502854'
	'LBHZ02000272.1_436607-442640'
	'LBHZ02000146.1_2941330-2947360'
	'LBHZ02000189.1_568231-574259'
	'LBHZ02000337.1_861163-867139'
	'LBHZ02000001.1_40213878-40219906'
	'LBHZ02000016.1_17490819-17496846'
	'LBHZ02000051.1_12954847-12960877'
	'LBHZ02000008.1_1448199-1454219'
	'LBHZ02000053.1_7094267-7100295'
	'LBHZ02000001.1_8294196-8300224'
	'LBHZ02000011.1_17021117-17027142'
	'LBHZ02000049.1_13706374-13712407'
	'L1PA2_BA000005.3_c22448741-22447961_Homosapiens_genomicDNA_chromosome21q'
	'LBHZ02000049.1_5463666-5469693'
	'LBHZ02000079.1_10281805-10287821'
	'LBHZ02000104.1_5609129-5615158'
	'LBHZ02000005.1_7379079-7385102'
	'LBHZ02000019.1_15535231-15541256'
	'LBHZ02000036.1_15086129-15092158'
	'LBHZ02000125.1_506251-512300'
	'LBHZ02000013.1_8644686-8650714'
	'LBHZ02000027.1_8317390-8323442'
	'LBHZ02000007.1_1779859-1785885'
	'LBHZ02000080.1_10081455-10087502'
	'LBHZ02000012.1_19192957-19198983'
	'LBHZ02000008.1_1484462-1490490'
	'LBHZ02000035.1_16024401-16030452'
	'LBHZ02000215.1_1138261-1144288'
	'LBHZ02000078.1_1963579-1969578'
	'LBHZ02000042.1_12519587-12525617'
	'LBHZ02000012.1_4760509-4766537'
	'LBHZ02000196.1_3136811-3142843'
	'LBHZ02000030.1_15007646-15013662'
	'LBHZ02000100.1_3484339-3490064'
	'LBHZ02000092.1_2504995-2511012'
	'LBHZ02000419.1_680194-686243'
	'LBHZ02000167.1_840357-846407'
	'LBHZ02000061.1_65014-71062'
	'LBHZ02000016.1_125676-131689'
	'LBHZ02000023.1_15505260-15511289'
	'LBHZ02000021.1_5081584-5087613'
	'LBHZ02003049.1_2676-8705'
	'LBHZ02001781.1_13661-19694'
	'LBHZ02000136.1_1982567-1988587'
	'LBHZ02000201.1_2788519-2794551'
	'LBHZ02000049.1_9245225-9251279'
	'LBHZ02000007.1_9789594-9795603'
	'LBHZ02000066.1_7677381-7683432'
	'LBHZ02000002.1_37481517-37487526'
	'LBHZ02000057.1_6740637-6746646'
	'LBHZ02000023.1_7852094-7858145'
	'LBHZ02000074.1_1431586-1437584'
	'LBHZ02000031.1_16926289-16932334'
	'LBHZ02003017.1_16558-22586'
	'LBHZ02000006.1_8305202-8311230'
	'LBHZ02000165.1_857711-863726'
	'LBHZ02000168.1_1192702-1198750'
	'LBHZ02000113.1_3652310-3658339'
	'LBHZ02000072.1_2567756-2573472'
	'LBHZ02000201.1_2090808-2096824'
	'LBHZ02000059.1_7931697-7937726'
	'LBHZ02000206.1_1849567-1855623'
	'LBHZ02000116.1_5520343-5525753'
	'LBHZ02000125.1_6354296-6359551'
	'LBHZ02000036.1_3553494-3559523'
	'LBHZ02000488.1_551492-557537'
	'LBHZ02000016.1_19928088-19934119'
	'LBHZ02000139.1_1847185-1853198'
	'LBHZ02000222.1_1648066-1654083'
	'LBHZ02000042.1_613783-619813'
	'LBHZ02000036.1_3781563-3787579'
	'LBHZ02000001.1_5738486-5744688'
	'LBHZ02000002.1_42901357-42907384'
	'LBHZ02000272.1_1768032-1774061'
	'LBHZ02000007.1_8903373-8909402'
	'LBHZ02000050.1_12390103-12396160'
	'LBHZ02000078.1_9737663-9743692'
	'LBHZ02000073.1_9622514-9628542'
	'LBHZ02000006.1_20495559-20501585'
	'LBHZ02000256.1_1498409-1504437'
	'LBHZ02000046.1_13228171-13234201'
	'LBHZ02000108.1_778804-784809'
	'LBHZ02000165.1_2732864-2738895'
	'LBHZ02000397.1_961903-967933'
	'LBHZ02000002.1_21482276-21488320'
	'LBHZ02000043.1_10492266-10498296'
	'LBHZ02000329.1_424885-430934'
	'LBHZ02000034.1_1606866-1612895'
	'LBHZ02000004.1_36525515-36531545'
	'LBHZ02000004.1_29096301-29102328'
	'LBHZ02000186.1_3148350-3154381'
	'LBHZ02000203.1_1376972-1382999'
	'LBHZ02000071.1_3832012-3838042'
	'LBHZ02000048.1_6925864-6931875'
	'LBHZ02000157.1_5125452-5131482'
	'LBHZ02000063.1_500229-506259'
	'LBHZ02000137.1_783895-789912'
	'LBHZ02000197.1_2666777-2672805'
	'LBHZ02000028.1_14471953-14477976'
	'LBHZ02000500.1_496490-502520'
;
end;
begin trees;
	tree UNTITLED = [&U] [&branchAttributeNames={"label"}](('LBHZ02000023.1_9858455-9864485':0.003647667741,'LBHZ02000044.1_14100369-14106389':0.004503130609)[&label=66]:0.000342,('LBHZ02000074.1_3092649-3098677':0.003992201117,((('LBHZ02000135.1_305157-311182':0.002660334591,('LBHZ02000207.1_2626918-2632948':0.005658813512,('LBHZ02000021.1_4545039-4551057':0.004668330231,('LBHZ02000031.1_3181651-318…
end;
